# CD38 expression by neonatal human naïve CD4^+^ T cells shapes their distinct metabolic state and tolerogenic potential

**DOI:** 10.1101/2025.01.02.631038

**Authors:** Laura R. Dwyer, Andrea M. DeRogatis, Sean Clancy, Victoire Gouirand, Charles Chien, Elizabeth E. Rogers, Scott P. Oltman, Laura L. Jelliffe-Pawlowski, Susan V. Lynch, Rachel L. Rutishauser, Allon Wagner, Alexis J. Combes, Tiffany C. Scharschmidt

**Author notes:** Lead contact: Tiffany C. Scharschmidt. These authors contributed equally to this work (Andrea M. DeRogatis, Sean Clancy).

## Abstract

Neonatal life is marked by rapid antigen exposure, necessitating establishment of peripheral immune tolerance via conversion of naïve CD4^+^ T cells into regulatory T cells (Tregs). Here, we demonstrate heighted capacity for FOXP3 expression and tolerogenic function among cord blood versus adult blood naive CD4^+^ T cells and that this is linked to their unique metabolic profile and elevated expression of the NADase, CD38. Early life naïve CD4^+^ T cells demonstrate a metabolic preference for glycolysis, which directly facilitates their differentiation trajectory. We reveal an age-dependent gradient in CD38 levels on naïve CD4^+^ T cells and show that high CD38 expression contributes to both the glycolytic state and tolerogenic potential of neonatal CD4^+^ T cells, effects that are mediated at least in part via the NAD-dependent deacetylase SIRT1. Thus, the early life window for peripheral tolerance in humans is critically enabled by the immunometabolic state of the naïve CD4^+^ compartment.
