## Supplemental Table 1 - CyTOF Antibody List for "CD38 expression by neonatal human naïve CD4^+^ T cells shapes their distinct metabolic state and tolerogenic potential"

### Sheet: Sheet1
	Channel	Element	Marker	Clone	Source	Cat. No.	Staining [ug/mL]
	89	Y	CD45	HI30	BioLegend	304002	1.5
	141	Pr	CD3	UCHT1	BioLegend	300402	0.375
	142	Nd	CD19	HIB19	BioLegend	302202	0.375
	143	Nd	CD45RO	UCHL1	BioLegend	304202	1.5
	145	Nd	CD4	RPA-T4	ThermoFisher	14-0049-82	0.375
	146	Nd	CD8	RPA-T8	BioLegend	301002	0.375
	147	Sm	CD11c	BU15	ThermoFisher	MA1-82142	0.375
	148	Nd	CD14	M5E2	Biolegend	301802	1.5
	149	Sm	CD98/LAT1	UM7F8	BD Biosciences	556074	3
	150	Nd	CD69	FN50	BioLegend	310902	1.5
	151	Eu	CD123	6H6	Thermo	14-1239-82	0.75
	152	Sm	TCRgd	11F2	Standard BioTools	3152008B	0.375
	153	Eu	CD45RA	HI100	Biolegend	304102	1.5
	154	Sm	CD1c	L161	Biolegend	331502	0.375
	155	Gd	LDH	EP1566Y	Abcam	ab219591	6
	156	Gd	PFKFB4	Polyclonal	Invitrogen	PIPA528648	6
	157	Gd	CS	EPR8067	Abcam	ab233838	3
	158	Gd	ACADM	EPR3708	Abcam	ab239914	6
	159	Tb	GLUD	D9F7P	CST	80063	6
	160	Gd	ATP5A	7H10BD4F9	Abcam	ab110273	3
	161	Dy	VDAC1	20B12AF2	Abcam	ab14734	6
	162	Dy	FoxP3	PCH101	Thermo	14-4776-82	0.75
	163	Dy	GLUT1	EPR3915	Abcam	ab252403	3
	164	Dy	CytC	6H2.B4	BD Biosciences	556432	6
	165	Ho	CD127	A019D5	BioLegend	351302	1.5
	166	Er	CD141	M80	BioLegend	344102	0.75
	167	Er	CCR7	G043H7	BioLegend	353202	1.5
	168	Er	Ki-67	Ki-67	BioLegend	350502	0.75
	169	Tm	GAPDH	6C5	ThermoFisher	AM4300	3
	170	Er	ASCT2	CAL33	Abcam	ab237704	3
	171	Yb	CPT1a	8F6AE9	Abcam	ab128568	6
	172	Yb	MCT1	P14612	ThermoFisher	MA5-18288	3
	173	Yb	CD38	HIT2	BioLegend	303502	3
	174	Yb	HLA-DR	L243	BioLegend	307665	1.5
	175	Lu	PLZF	6318100	Fisher Scientific	MAB2944	3
	176	Yb	CD56	NCAM16.2	BD Biosciences	559043	0.75
	209	Bi	CD16	3G8	BioLegend	302049	0.375
